# Machine Learning–Guided Structure–Activity Discovery of Polymer Configurations in Lipid Nanoparticles for Kiss-and-Run Endosomal Escape

**DOI:** 10.1101/2025.08.13.670120

**Authors:** Jiamin Wu, Xia Qin, Po-Yu Chou, Binh Tran, Isaiah O. Betinol, Alex Birkenshaw, Haider Hussain, Ethan Curtis, Natalie Jones, Jolene Reid, Colin Ross, Shyh-Dar Li

## Abstract

Endosomal escape remains a major barrier to effective nucleic acid delivery via lipid nanoparticles (LNPs). Here, we address this challenge by incorporating a pH-sensitive polymer, polyhistidine, into LNPs (pLNPs) to facilitate endosomal escape, with a focus on optimizing the polymer’s molecular weight (MW) and configuration—parameters that remain largely unexplored. Through systematic engineering, we designed linear and branched polyhistidine architectures with varied MWs and configurations. *In vivo* screening identified an optimized pLNP formulation incorporating a symmetrical bis-lysine histidine dendron with a MW of ∼1800 g/mol, which achieved a 266-fold increase in liver bioluminescence following intravenous delivery of luciferase mRNA compared to standard LNPs at an equivalent RNA dose. Mechanistic studies revealed that polymer configuration within pLNPs is critical for eliciting the proton sponge effect, leading to osmotic swelling and endosomal rupture. This configuration also promoted rapid endosomal membrane destabilization via a kiss-and-run mechanism, enabling efficient cytosolic release. When delivering base editor mRNA and single-guide RNA, the optimized pLNPs achieved 8% gene editing efficiency in the mouse liver at a low dose of 0.1 mg/kg, compared to 1% with standard LNPs. To accelerate discovery and address macromolecular design challenges, we developed a machine learning (ML) framework based on amino acid-level graph neural networks (GNNs). This approach identified branched, dendritic configurations with densely arranged histidine residues on a multivalent core as key determinants of delivery performance. The top ML-predicted candidate, NS535, achieved a 705-fold increase in liver bioluminescence over standard LNPs, validating our data-driven design strategy. Together, these findings establish a closed-loop platform integrating rational design, mechanistic validation, and ML-guided optimization to advance RNA delivery. By elucidating structure-activity relationships for polyhistidine carriers and demonstrating efficient, low-dose genome editing, this work provides a blueprint for next-generation nucleic acid therapeutics.
