## Supplemental excel sheet 1 for "Machine Learning–Guided Structure–Activity Discovery of Polymer Configurations in Lipid Nanoparticles for Kiss-and-Run Endosomal Escape"

### Sheet: Sheet1
	pep	p%	t	M1_Pred	M2_Pred	M3_Pred	avg
	S1	5	5	13.0565	14.2129	16.4827	14.584
	S1	10	5	13.3755	14.1853	16.0437	14.5348
	S1	20	5	13.9964	13.8133	15.5356	14.4484
	S1	50	5	14.0304	12.9398	14.5792	13.8498
	S1	100	5	13.0897	14.3349	15.0042	14.1429
	S1	5	24	11.6123	12.3127	13.4819	12.469
	S1	10	24	11.9698	12.1058	12.7426	12.2727
	S1	20	24	12.4478	11.7389	12.5801	12.2556
	S1	50	24	12.247	11.5745	12.1824	12.0013
	S1	100	24	11.9756	12.4142	12.9776	12.4558
	S10	5	5	16.3943	18.2197	17.4543	17.3561
	S2	10	5	16.6414	16.2831	17.5773	16.8339
	S2	20	5	16.0446	15.9247	16.8355	16.2683
	S2	50	5	12.7193	13.0647	13.603	13.129
	S2	100	5	11.8329	11.1837	12.4463	11.821
	S2	5	24	13.2264	14.0923	15.0396	14.1194
	S2	10	24	13.1252	14.1852	14.8129	14.0411
	S2	20	24	12.8943	14.3709	14.0369	13.7674
	S2	50	24	11.5387	12.3798	12.0035	11.974
	S2	100	24	11.2832	11.473	11.3489	11.3684
	S11	5	5	18.2759	16.9811	16.2639	17.1736
	S3	10	5	15.8879	17.391	17.8791	17.0527
	S3	20	5	15.3	16.9995	17.1322	16.4772
	S3	50	5	12.5262	14.0543	13.7197	13.4334
	S3	100	5	12.2493	12.2231	12.462	12.3115
	S3	5	24	13	15.8846	15.5372	14.8073
	S3	10	24	12.9154	15.7448	15.3982	14.6861
	S3	20	24	12.643	15.7019	14.3914	14.2454
	S3	50	24	11.6067	13.9184	12.1633	12.5628
	S3	100	24	11.4032	13.1786	10.944	11.8419
	S12	5	5	16.9268	13.9064	16.9981	15.9438
	S4	10	5	13.935	14.9355	16.5989	15.1564
	S4	20	5	14.535	15.1345	16.0581	15.2425
	S4	50	5	13.3312	13.7029	15.1272	14.0538
	S4	100	5	11.4745	12.9231	14.8544	13.084
	S4	5	24	11.6282	11.8777	12.3911	11.9657
	S4	10	24	11.7544	11.9042	12.1716	11.9434
	S4	20	24	11.802	11.8004	11.8413	11.8146
	S4	50	24	11.0418	11.6337	11.1341	11.2699
	S4	100	24	10.645	11.6228	11.4687	11.2455
	S13	5	5	17.0837	16.7745	17.5385	17.1322
	S4S	10	5	13.7987	14.9355	15.694	14.8094
	S4S	20	5	13.848	15.1345	15.5895	14.8573
	S4S	50	5	13.063	13.7029	15.0487	13.9382
	S4S	100	5	11.8349	12.9231	13.2564	12.6715
	S4S	5	24	11.477	11.8777	12.0777	11.8108
	S4S	10	24	11.5314	11.9042	11.9565	11.7974
	S4S	20	24	11.2558	11.8004	11.9305	11.6622
	S4S	50	24	10.775	11.6337	11.6125	11.3404
	S4S	100	24	10.7814	11.6228	11.4804	11.2948
	S14	5	5	16.3413	16.2663	17.6682	16.7586
	S5	10	5	16.7844	16.9823	17.3215	17.0294
	S5	20	5	16.031	16.483	15.8987	16.1376
	S5	50	5	12.7177	13.0804	12.8784	12.8922
	S5	100	5	11.2522	11.7203	12.0843	11.6856
	S5	5	24	13.2723	13.9276	14.0135	13.7378
	S5	10	24	13.4307	13.7715	13.8114	13.6712
	S5	20	24	13.5209	13.1739	12.8624	13.1857
	S5	50	24	11.4698	11.9308	10.9878	11.4628
	S5	100	24	11.3128	11.4157	10.9933	11.2406
	S15	5	5	17.8784	16.4722	16.3662	16.9056
	S9	10	5	13.5171	14.1853	16.3996	14.7006
	S9	20	5	14.2496	13.8133	15.8885	14.6505
	S9	50	5	14.0732	12.9398	14.9925	14.0018
	S9	100	5	12.7144	14.3349	15.1106	14.0533
	S9	5	24	11.5064	12.3127	13.3148	12.378
	S9	10	24	11.9972	12.1058	12.8029	12.3019
	S9	20	24	12.5495	11.7389	12.7993	12.3625
	S9	50	24	12.3963	11.5745	12.5147	12.1618
	S9	100	24	11.7791	12.4142	12.9061	12.3665
	S16	5	5	14.3876	14.6499	16.5815	15.2063
	S9S	10	5	13.598	14.1853	17.0512	14.9448
	S9S	20	5	14.3289	13.8133	16.1728	14.7716
	S9S	50	5	14.1608	12.9398	15.2123	14.1043
	S9S	100	5	12.8423	14.3349	14.4108	13.8627
	S9S	5	24	11.5364	12.3127	13.8545	12.5679
	S9S	10	24	12.0141	12.1058	14.0871	12.7357
	S9S	20	24	12.5115	11.7389	13.7154	12.6553
	S9S	50	24	12.291	11.5745	13.8545	12.5733
	S9S	100	24	11.827	12.4142	12.9057	12.3823
	S16S	5	5	17.0984	16.3868	17.6497	17.045
	S12	10	5	16.7572	13.58	16.8838	15.7403
	S12	20	5	15.5205	12.9184	15.5263	14.6551
	S12	50	5	13.3178	10.3451	12.5067	12.0565
	S12	100	5	12.0517	9.27078	12.5632	11.2952
	S12	5	24	13.0426	11.3532	15.1207	13.1721
	S12	10	24	13.0159	11.0187	14.5414	12.8587
	S12	20	24	12.4338	10.3213	12.7466	11.8339
	S12	50	24	11.5238	9.35664	10.542	10.4742
	S12	100	24	11.2307	8.85767	11.2179	10.4354
	S17	5	5	15.2699	17.1137	17.0505	16.4781
	S13	10	5	17.0064	16.663	17.5502	17.0732
	S13	20	5	16.357	16.1009	16.6844	16.3808
	S13	50	5	13.0075	12.5528	13.0716	12.8773
	S13	100	5	11.7771	11.125	12.1688	11.6903
	S13	5	24	13.3148	14.0254	14.5973	13.9792
	S13	10	24	13.2247	13.9329	14.2653	13.8076
	S13	20	24	12.7989	13.7581	13.4622	13.3398
	S13	50	24	11.272	11.8325	11.4844	11.5296
	S13	100	24	11.2221	10.9782	11.1165	11.1056
	S18	5	5	14.1355	14.6499	15.814	14.8664
	S14	10	5	16.1221	16.139	17.9422	16.7344
	S14	20	5	15.5014	15.8702	17.3718	16.2478
	S14	50	5	12.153	12.8344	13.6802	12.8892
	S14	100	5	11.7425	10.9969	12.4398	11.7264
	S14	5	24	13.213	13.9445	15.6655	14.2743
	S14	10	24	13.0744	13.8319	15.5087	14.1383
	S14	20	24	13.0374	13.8902	14.2774	13.735
	S14	50	24	11.661	12.0641	12.0996	11.9416
	S14	100	24	11.2875	11.2044	11.0558	11.1826
	S19	5	5	14.6034	16.9684	16.7173	16.0963
	S16	10	5	14.2839	14.8381	15.9459	15.0227
	S16	20	5	13.7458	15.1062	15.2952	14.7157
	S16	50	5	12.8971	13.7543	14.2135	13.6216
	S16	100	5	12.3668	12.574	14.7043	13.215
	S16	5	24	11.3939	11.6293	12.8006	11.9413
	S16	10	24	11.517	11.6559	11.9976	11.7235
	S16	20	24	10.964	11.5651	11.3502	11.2931
	S16	50	24	10.8063	11.2749	10.7833	10.9548
	S16	100	24	10.8455	11.2474	11.6701	11.2543
	S2	5	5	16.8797	16.4248	17.3335	16.8793
	S16S	10	5	17.1033	16.2083	17.4159	16.9092
	S16S	20	5	16.5631	15.5924	16.2037	16.1197
	S16S	50	5	13.6422	13.1185	13.3228	13.3612
	S16S	100	5	12.9669	11.2929	12.3049	12.1882
	S16S	5	24	13.7861	12.5497	14.02	13.4519
	S16S	10	24	13.7678	12.6297	13.8186	13.4054
	S16S	20	24	13.1726	12.3351	12.9542	12.8206
	S16S	50	24	11.6405	10.9289	11.1947	11.2547
	S16S	100	24	11.8553	10.0214	10.8843	10.9203
	S20	5	5	13.8338	14.7684	15.9494	14.8505
	S18	10	5	14.1634	14.8381	15.5181	14.8399
	S18	20	5	14.1856	15.1062	15.3001	14.864
	S18	50	5	13.0958	13.7543	14.2799	13.71
	S18	100	5	11.7592	12.574	12.7935	12.3755
	S18	5	24	11.6031	11.6293	11.9441	11.7255
	S18	10	24	11.6299	11.6559	11.6534	11.6464
	S18	20	24	11.4369	11.5651	11.6982	11.5667
	S18	50	24	10.8972	11.2749	11.5488	11.2403
	S18	100	24	10.7296	11.2474	11.5204	11.1658
	S21	5	5	14.9279	17.429	16.5304	16.2958
	S19	10	5	14.8249	16.9835	16.3464	16.0516
	S19	20	5	13.6778	16.4944	15.4382	15.2035
	S19	50	5	11.6738	14.9325	14.4844	13.6969
	S19	100	5	11.4082	13.8478	13.7026	12.9862
	S19	5	24	11.8687	13.5613	12.7245	12.7182
	S19	10	24	12.1128	13.2684	12.5644	12.6485
	S19	20	24	11.7284	12.5755	12.3144	12.2061
	S19	50	24	10.9008	12.4831	12.4308	11.9382
	S19	100	24	10.7713	11.6787	11.5403	11.3301
	S22	5	5	15.5916	17.7936	15.7896	16.3916
	S20	10	5	13.7987	14.9355	15.694	14.8094
	S20	20	5	13.848	15.1345	15.5895	14.8573
	S20	50	5	13.063	13.7029	15.0487	13.9382
	S20	100	5	11.8349	12.9231	13.2564	12.6715
	S20	5	24	11.477	11.8777	12.0777	11.8108
	S20	10	24	11.5314	11.9042	11.9565	11.7974
	S20	20	24	11.2558	11.8004	11.9305	11.6622
	S20	50	24	10.775	11.6337	11.6125	11.3404
	S20	100	24	10.7814	11.6228	11.4804	11.2948
	S22S	5	5	16.1539	17.7247	15.8047	16.5611
	S25	10	5	12.2496	15.5587	16.6358	14.8147
	S25	20	5	13.4557	15.6956	15.9635	15.0383
	S25	50	5	14.4871	15.2132	14.3078	14.6693
	S25	100	5	12.9816	15.1375	14.6246	14.2479
	S25	5	24	10.4278	13.5625	13.4796	12.49
	S25	10	24	10.8775	13.6889	13.422	12.6628
	S25	20	24	11.7478	13.5308	13.287	12.8552
	S25	50	24	13.0196	13.0313	12.9118	12.9876
	S25	100	24	12.3686	13.3712	13.2033	12.981
	S23	5	5	14.4129	16.5495	15.3534	15.4386
	S26	10	5	13.5046	15.0152	16.3002	14.94
	S26	20	5	13.562	15.1669	15.1858	14.6383
	S26	50	5	13.4664	14.8052	13.245	13.8389
	S26	100	5	13.2212	14.6592	13.7499	13.8768
	S26	5	24	11.4673	13.2285	14.1083	12.9347
	S26	10	24	11.6598	13.2604	13.837	12.9191
	S26	20	24	11.6833	13.1745	12.5915	12.4831
	S26	50	24	11.4884	12.6413	11.9249	12.0182
	S26	100	24	11.6324	13.0096	12.8513	12.4977
	S24	5	5	16.2669	16.5198	17.3783	16.7216
	S27	10	5	13.1191	15.0152	16.2565	14.7969
	S27	20	5	13.8887	15.1669	15.4918	14.8491
	S27	50	5	13.968	14.8052	13.4011	14.0581
	S27	100	5	13.4684	14.6592	13.615	13.9142
	S27	5	24	11.332	13.2285	13.7238	12.7614
	S27	10	24	11.6159	13.2604	13.5443	12.8069
	S27	20	24	11.9944	13.1745	13.1889	12.7859
	S27	50	24	11.9205	12.6413	12.4012	12.321
	S27	100	24	12.0664	13.0096	12.8352	12.6371
	S24S	5	5	16.7264	17.1039	16.908	16.9127
	S27S	10	5	15.1491	17.0415	17.3223	16.5043
	S27S	20	5	14.615	16.5198	16.629	15.9213
	S27S	50	5	13.1051	12.7006	13.4454	13.0837
	S27S	100	5	12.0173	11.928	13.0214	12.3222
	S27S	5	24	13.2944	13.7123	14.4433	13.8166
	S27S	10	24	13.4893	13.8042	14.2764	13.8566
	S27S	20	24	13.4437	13.8392	14.4797	13.9209
	S27S	50	24	12.4268	11.5357	12.6554	12.206
	S27S	100	24	12.0483	11.2162	12.1404	11.8016
	S25	5	5	11.3891	15.3657	16.5173	14.424
	S6	10	5	16.5492	15.9443	18.016	16.8365
	S6	20	5	16.0539	15.646	17.2628	16.3209
	S6	50	5	12.7995	12.68	14.0767	13.1854
	S6	100	5	12.3294	10.8579	12.8164	12.0012
	S6	5	24	13.3301	13.7359	15.1151	14.0604
	S6	10	24	13.2456	13.6915	14.9439	13.9604
	S6	20	24	13.1497	13.7717	13.9542	13.6252
	S6	50	24	11.8988	11.9939	12.0681	11.9869
	S6	100	24	11.4949	11.0979	11.0392	11.2107
	S26	5	5	12.9425	14.989	16.6067	14.8461
	S7	10	5	16.263	15.8731	17.9213	16.6858
	S7	20	5	15.6009	15.5532	17.3498	16.168
	S7	50	5	13.1725	12.6995	13.7444	13.2054
	S7	100	5	12.7112	10.776	12.4099	11.9657
	S7	5	24	13.0548	13.9481	16.0375	14.3468
	S7	10	24	12.9931	13.8512	15.9785	14.2743
	S7	20	24	12.5548	13.4727	14.3422	13.4566
	S7	50	24	11.9427	11.8881	12.0857	11.9722
	S7	100	24	11.6748	11.0861	10.8708	11.2106
	S27	5	5	12.4654	14.989	16.2864	14.5803
	S8	10	5	16.7631	13.5135	16.9817	15.7527
	S8	20	5	15.4376	12.8519	15.4918	14.5938
	S8	50	5	13.3864	10.2639	12.8752	12.1752
	S8	100	5	12.0684	9.22415	12.7463	11.3463
	S8	5	24	13.1093	11.1308	14.9362	13.0587
	S8	10	24	13.0642	10.782	14.3671	12.7378
	S8	20	24	12.4397	10.154	12.9026	11.8321
	S8	50	24	11.606	9.20567	10.8657	10.5591
	S8	100	24	11.2813	8.70961	11.417	10.4693
	S27S	5	5	15.3509	17.2587	17.5294	16.713
	S10	10	5	16.229	18.0765	17.7509	17.3522
	S10	20	5	15.6872	17.7229	17.3348	16.9149
	S10	50	5	13.2011	14.3007	13.6562	13.7193
	S10	100	5	12.8279	12.6971	12.4559	12.6603
	S10	5	24	13.3617	15.6452	15.6615	14.8895
	S10	10	24	13.2837	15.4738	15.8544	14.8706
	S10	20	24	12.958	15.3816	14.9762	14.4386
	S10	50	24	11.9777	13.7263	12.2305	12.6449
	S10	100	24	11.7369	13.0593	10.9311	11.9091
	S28	5	5	16.244	17.6157	15.7083	16.5227
	S11	10	5	18.2452	17.0642	16.3653	17.2249
	S11	20	5	18.1839	17.1593	16.3121	17.2184
	S11	50	5	18.1943	16.5767	12.7351	15.8354
	S11	100	5	17.4479	14.476	12.4281	14.784
	S11	5	24	14.7829	16.78	13.6543	15.0724
	S11	10	24	14.6689	16.9486	13.7075	15.1083
	S11	20	24	14.5116	17.0698	13.1607	14.914
	S11	50	24	14.5316	16.7089	10.8978	14.0461
	S11	100	24	13.559	14.854	10.7289	13.0473
	S29	5	5	16.3716	17.1418	13.8372	15.7835
	S15	10	5	17.7563	16.4734	16.4865	16.9054
	S15	20	5	17.5265	16.3422	16.2978	16.7222
	S15	50	5	17.4366	15.7636	11.8536	15.0179
	S15	100	5	16.2816	13.9855	11.5046	13.9239
	S15	5	24	14.0031	16.1992	13.8596	14.6873
	S15	10	24	13.8214	16.3394	13.9046	14.6885
	S15	20	24	13.4445	16.232	13.3197	14.3321
	S15	50	24	13.3548	15.8289	10.2515	13.1451
	S15	100	24	12.5939	14.2456	10.6706	12.5034
	S3	5	5	16.1285	17.5867	17.5167	17.0773
	S17	10	5	14.9354	17.2258	16.7242	16.2951
	S17	20	5	13.8904	16.8929	16.5125	15.7653
	S17	50	5	12.1549	14.2396	14.3801	13.5915
	S17	100	5	12.0733	13.3901	13.1645	12.876
	S17	5	24	11.8541	14.3081	15.2424	13.8015
	S17	10	24	11.6824	14.2456	14.529	13.4857
	S17	20	24	11.4265	13.7121	13.3896	12.8427
	S17	50	24	11.0548	12.6608	12.225	11.9802
	S17	100	24	11.1558	12.3287	11.6885	11.7244
	S30	5	5	16.1401	16.7701	15.8924	16.2675
	S21	10	5	14.5923	17.451	16.2372	16.0935
	S21	20	5	13.9651	17.1617	15.8882	15.6717
	S21	50	5	12.6115	13.562	13.8352	13.3362
	S21	100	5	12.5285	13.4599	12.3818	12.7901
	S21	5	24	11.8202	14.8297	15.6434	14.0978
	S21	10	24	11.5841	14.6795	15.1346	13.7994
	S21	20	24	11.2924	14.317	13.7757	13.1284
	S21	50	24	11.257	12.1518	12.478	11.9623
	S21	100	24	11.4748	12.3567	11.129	11.6535
	S30S	5	5	15.9815	17.2947	15.8423	16.3728
	S22	10	5	15.372	17.6574	16.1256	16.385
	S22	20	5	14.4465	17.2444	15.6779	15.7896
	S22	50	5	12.7022	14.0641	12.6572	13.1412
	S22	100	5	12.5649	13.4609	11.3067	12.4441
	S22	5	24	12.4461	15.2541	14.533	14.0777
	S22	10	24	12.3043	15.1035	14.4454	13.9511
	S22	20	24	11.661	15.0361	13.9091	13.5354
	S22	50	24	11.5365	13.1235	11.6396	12.0999
	S22	100	24	11.4512	12.6577	10.2777	11.4622
	S31	5	5	15.3357	16.5198	15.8194	15.8916
	S22S	10	5	15.8421	17.5873	15.9446	16.458
	S22S	20	5	15.28	17.2361	16.0465	16.1875
	S22S	50	5	12.8384	15.423	13.3188	13.8601
	S22S	100	5	12.1088	12.4589	12.005	12.1909
	S22S	5	24	13.1706	15.7811	14.7104	14.554
	S22S	10	24	13.0375	15.8594	14.7459	14.5476
	S22S	20	24	12.7162	16.0084	14.4251	14.3832
	S22S	50	24	12.0024	14.7211	12.4768	13.0668
	S22S	100	24	11.5328	12.7932	10.7247	11.6836
	S31S	5	5	16.3682	17.1039	16.9451	16.8057
	S23	10	5	14.8078	16.5607	15.6273	15.6653
	S23	20	5	14.4457	16.6083	15.0697	15.3746
	S23	50	5	12.6196	14.0598	11.8135	12.831
	S23	100	5	12.0701	13.449	11.5791	12.3661
	S23	5	24	11.9062	13.9813	13.2927	13.0601
	S23	10	24	12.0551	13.8392	13.0536	12.9826
	S23	20	24	12.2526	13.4006	12.905	12.8528
	S23	50	24	11.403	11.9408	11.193	11.5123
	S23	100	24	11.345	12.2272	10.5664	11.3795
	S32	5	5	16.3983	18.0931	16.0144	16.8353
	S24	10	5	16.1424	16.5136	17.6696	16.7752
	S24	20	5	15.6468	16.4875	17.0012	16.3785
	S24	50	5	13.2931	13.5855	13.524	13.4675
	S24	100	5	12.6255	13.0834	12.7036	12.8042
	S24	5	24	12.399	14.4379	15.624	14.1536
	S24	10	24	12.1057	14.2768	15.6364	14.0063
	S24	20	24	12.1197	13.7475	13.946	13.2711
	S24	50	24	11.6461	11.8512	12.0839	11.8604
	S24	100	24	11.6108	12.3189	11.7655	11.8984
	S33	5	5	16.6193	12.6761	17.2992	15.5315
	S24S	10	5	16.6301	16.8145	17.0448	16.8298
	S24S	20	5	15.9382	16.2359	17.2071	16.4604
	S24S	50	5	13.4286	13.8159	13.149	13.4645
	S24S	100	5	12.4958	12.6027	12.3567	12.4851
	S24S	5	24	13.5014	14.6768	15.3937	14.5239
	S24S	10	24	13.4209	14.7352	15.2189	14.4583
	S24S	20	24	12.912	14.7019	14.9184	14.1774
	S24S	50	24	11.8826	12.9946	12.1864	12.3545
	S24S	100	24	11.5197	12.0574	11.3424	11.6398
	S34	5	5	13.7463	14.0611	16.1569	14.6548
	S28	10	5	16.1258	17.4245	15.8454	16.4652
	S28	20	5	15.5597	16.9208	16.0484	16.1763
	S28	50	5	13.6269	14.6738	13.1646	13.8218
	S28	100	5	12.4127	11.9254	11.8884	12.0755
	S28	5	24	13.2022	15.1954	14.4192	14.2722
	S28	10	24	13.1992	15.2514	14.5171	14.3226
	S28	20	24	12.7509	15.3635	14.6194	14.2446
	S28	50	24	12.2093	13.8863	12.5563	12.884
	S28	100	24	11.6698	11.5845	11.1054	11.4532
	S37	5	5	13.2211	32.1228	22.3671	22.5703
	S29	10	5	16.2087	16.8692	13.9385	15.6721
	S29	20	5	15.5567	16.4027	14.0127	15.324
	S29	50	5	13.5291	14.7426	11.8635	13.3784
	S29	100	5	12.4048	12.1185	10.0379	11.5204
	S29	5	24	13.0657	15.0135	12.4527	13.5106
	S29	10	24	13.0206	15.0552	12.5132	13.5297
	S29	20	24	12.6395	14.9996	12.8091	13.4828
	S29	50	24	12.1263	13.759	11.1511	12.3455
	S29	100	24	11.4778	11.3187	9.59897	10.7985
	S4	5	5	13.6439	14.7684	16.8755	15.0959
	S30	10	5	16.1002	16.6662	16.0936	16.2866
	S30	20	5	15.3055	16.4386	15.9551	15.8998
	S30	50	5	13.357	13.2076	12.4309	12.9985
	S30	100	5	12.7384	13.0243	11.6512	12.4713
	S30	5	24	12.8088	14.6322	14.574	14.005
	S30	10	24	12.6296	14.4504	14.636	13.9053
	S30	20	24	12.0517	13.9089	13.7329	13.2312
	S30	50	24	12.0424	11.5614	11.6726	11.7588
	S30	100	24	11.8489	12.0194	10.7312	11.5332
	S4S	5	5	13.8338	14.7684	15.9494	14.8505
	S30S	10	5	15.8611	17.0844	15.9644	16.3033
	S30S	20	5	15.3672	16.5433	16.1939	16.0348
	S30S	50	5	12.9367	14.5902	13.122	13.5496
	S30S	100	5	11.6878	12.1205	11.9702	11.9262
	S30S	5	24	12.8238	15.0391	14.3679	14.0769
	S30S	10	24	12.7736	15.0977	14.4766	14.1159
	S30S	20	24	12.6399	15.1488	14.4805	14.0897
	S30S	50	24	11.9657	13.7302	12.3995	12.6985
	S30S	100	24	11.3586	11.7349	11.0784	11.3906
	S5	5	5	16.787	16.9971	17.321	17.0351
	S31	10	5	15.1599	16.5136	16.05	15.9078
	S31	20	5	14.9956	16.4875	15.5179	15.667
	S31	50	5	13.2153	13.5855	11.9194	12.9067
	S31	100	5	13.0933	13.0834	11.6275	12.6014
	S31	5	24	11.9923	14.4379	14.1667	13.5323
	S31	10	24	11.7321	14.2768	13.9526	13.3205
	S31	20	24	11.5092	13.7475	13.1162	12.791
	S31	50	24	11.5913	11.8512	11.3067	11.5831
	S31	100	24	11.6548	12.3189	10.6776	11.5504
	S6	5	5	16.7945	16.086	17.7542	16.8783
	S31S	10	5	16.3019	16.8145	17.0475	16.7213
	S31S	20	5	15.8333	16.2359	17.1947	16.4213
	S31S	50	5	13.2185	13.8159	13.3165	13.4503
	S31S	100	5	12.3222	12.6027	12.445	12.4566
	S31S	5	24	13.2281	14.6768	15.422	14.4423
	S31S	10	24	13.2606	14.7352	15.1688	14.3882
	S31S	20	24	12.9393	14.7019	14.8559	14.1657
	S31S	50	24	11.9937	12.9946	12.4054	12.4645
	S31S	100	24	11.6443	12.0574	11.5139	11.7385
	S7	5	5	16.4813	15.9261	17.6182	16.6752
	S32	10	5	16.2534	17.9121	16.231	16.7988
	S32	20	5	15.5698	17.4547	16.5039	16.5094
	S32	50	5	13.5451	14.6317	12.9557	13.7108
	S32	100	5	11.9002	12.0005	12.0111	11.9706
	S32	5	24	13.147	15.6539	14.6254	14.4754
	S32	10	24	13.1258	15.7111	14.8069	14.5479
	S32	20	24	12.7445	15.8255	14.6487	14.4062
	S32	50	24	12.0533	14.246	12.381	12.8934
	S32	100	24	11.4366	12.5818	11.3214	11.78
	S8	5	5	16.9339	13.7783	17.108	15.94
	S33	10	5	16.4993	12.5944	17.4346	15.5094
	S33	20	5	15.4887	12.3333	16.2211	14.6811
	S33	50	5	13.4065	10.1603	13.6223	12.3964
	S33	100	5	12.7993	8.69093	12.4401	11.3101
	S33	5	24	12.9866	10.5638	14.6388	12.7297
	S33	10	24	12.8719	10.7123	14.2268	12.6037
	S33	20	24	12.488	10.7343	13.0814	12.1012
	S33	50	24	11.7337	9.70789	11.5394	10.9937
	S33	100	24	11.4814	8.71871	10.5843	10.2615
	S9	5	5	12.8004	14.2129	16.6769	14.5634
	S37	10	5	13.6106	32.1321	22.497	22.7466
	S37	20	5	14.3294	32.1505	22.7571	23.079
	S37	50	5	15.264	32.2046	23.107	23.5252
	S37	100	5	16.0349	32.3099	23.1296	23.8248
	S37	5	24	14.4894	31.2135	21.5678	22.4235
	S37	10	24	14.654	31.1662	21.5413	22.4538
	S37	20	24	15.201	31.0715	21.482	22.5848
	S37	50	24	15.9486	30.7863	21.2839	22.6729
	S37	100	24	16.6574	30.7492	21.1923	22.8663
	S9S	5	5	12.9018	14.2129	16.9712	14.6953
	S34	10	5	13.7512	14.2551	15.4805	14.4956
	S34	20	5	14.3408	14.6273	15.0314	14.6665
	S34	50	5	13.3531	13.659	13.9085	13.6402
	S34	100	5	11.6075	11.7285	13.3431	12.2263
	S34	5	24	11.3953	11.1422	12.0559	11.5311
	S34	10	24	11.4676	11.1288	11.6127	11.403
	S34	20	24	11.3974	11.1018	11.3411	11.2801
	S34	50	24	10.8295	10.6083	10.9733	10.8037
	S34	100	24	10.8056	10.465	11.6963	10.989
