## Supplemental excel sheet 2 for "Machine Learning–Guided Structure–Activity Discovery of Polymer Configurations in Lipid Nanoparticles for Kiss-and-Run Endosomal Escape"

### Sheet: Sheet1
	pep	M1_Pred	M2_Pred	M3_Pred	avg		*Note S35R is the structure corresponding to the one experimentally tested
90	S45_5_5	13.8762	16.7906	18.5139	16.3936
12	S35_R__20_5	15.9863	17.8252	18.3518	17.3878
91	S45_10_5	14.1462	16.2697	18.0529	16.1563
3	S35_50_5	16.3572	17.391	17.8626	17.2036
71	S43_10_5	14.158	16.9401	17.7536	16.2839
2	S35_20_5	17.0567	18.4682	17.7426	17.7558
70	S43_5_5	14.1435	17.0114	17.7217	16.2922
11	S35_R__10_5	16.598	17.8914	17.4794	17.3229
13	S35_R__50_5	14.3407	16.8171	17.3297	16.1625
50	S41_5_5	14.7071	16.8767	17.1999	16.2612
80	S44_5_5	14.449	17.7509	17.1169	16.4389
81	S44_10_5	14.3361	17.7046	17.105	16.3819
4	S35_100_5	15.1902	17.3083	17.0828	16.5271
51	S41_10_5	14.4211	16.8394	17.0804	16.1136
92	S45_20_5	13.729	15.221	17.0128	15.3209
10	S35_R__5_5	16.6334	18.058	16.9569	17.2161
102	S46_20_5	14.3643	13.6934	16.9315	14.9964
72	S43_20_5	13.5594	16.4361	16.8387	15.6114
1	S35_10_5	17.1567	18.6072	16.7574	17.5071
103	S46_50_5	12.5228	12.5864	16.5751	13.8947
52	S41_20_5	13.5514	15.8126	16.4377	15.2672
82	S44_20_5	13.3822	17.2842	16.397	15.6878
60	S42_5_5	15.2886	19.1509	16.3307	16.9234
61	S42_10_5	15.1519	19.4378	16.3284	16.9727
0	S35_5_5	17.0409	18.6694	16.2206	17.3103
14	S35_R__100_5	13.4015	16.0436	16.2014	15.2155
21	S38_10_5	16.3127	17.1006	16.001	16.4715
101	S46_10_5	14.9956	14.365	15.8124	15.0577
112	S47_20_5	14.2264	13.6328	15.8071	14.5555
20	S38_5_5	16.3278	17.3111	15.7342	16.4577
113	S47_50_5	12.5902	12.2689	15.7341	13.531
104	S46_100_5	12.4965	13.2422	15.6724	13.8037
22	S38_20_5	15.4805	16.1841	15.6137	15.7594
62	S42_20_5	14.0296	19.3499	15.5457	16.3084
122	S48_20_5	15.2846	12.9892	15.4979	14.5906
123	S48_50_5	13.4782	11.6034	15.4669	13.5162
100	S46_5_5	14.7336	14.7534	15.1345	14.8738
114	S47_100_5	12.6193	12.565	14.873	13.3524
124	S48_100_5	13.5345	11.8876	14.8578	13.4266
43	S40_50_5	12.1364	11.7082	14.7163	12.8536
33	S39_50_5	12.391	11.633	14.6485	12.8908
83	S44_50_5	11.9821	14.8498	14.6466	13.8261
73	S43_50_5	11.8122	13.8825	14.6318	13.4422
75	S43_5_24	10.9232	14.4844	14.5936	13.3337
53	S41_50_5	12.3448	13.2589	14.5544	13.386
93	S45_50_5	10.7899	12.6051	14.5521	12.649
111	S47_10_5	14.8648	14.3198	14.4593	14.548
95	S45_5_24	11.3335	12.9998	14.3929	12.9087
17	S35_R__20_24	12.1154	13.5277	14.3133	13.3188
133	S49_50_5	10.7506	11.2764	14.2524	12.0932
23	S38_50_5	13.9755	13.8732	14.24	14.0296
96	S45_10_24	11.4806	12.5285	14.2228	12.744
42	S40_20_5	13.5144	13.2796	14.2091	13.6677
7	S35_20_24	12.7055	14.2481	14.1678	13.7071
55	S41_5_24	11.3586	13.7855	14.1676	13.1039
121	S48_10_5	15.747	13.6937	14.1521	14.5309
76	S43_10_24	11.0987	14.186	14.1229	13.1359
32	S39_20_5	13.8002	13.3037	14.0987	13.7342
16	S35_R__10_24	12.8731	13.8961	14.0669	13.6121
85	S44_5_24	11.1578	14.709	14.0117	13.2929
107	S46_20_24	12.1239	9.95413	13.9755	12.0179
94	S45_100_5	10.0202	12.1155	13.9428	12.0262
63	S42_50_5	12.4912	17.2906	13.8754	14.5524
56	S41_10_24	11.5635	13.6773	13.8134	13.0181
110	S47_5_5	15.087	14.7342	13.8022	14.5411
74	S43_100_5	11.1525	13.5559	13.7999	12.8361
54	S41_100_5	11.628	13.6709	13.7301	13.0097
84	S44_100_5	11.4937	14.4569	13.693	13.2145
86	S44_10_24	11.3084	14.3952	13.6664	13.1233
24	S38_100_5	13.124	13.8435	13.5969	13.5215
127	S48_20_24	12.2049	9.98727	13.5771	11.9231
6	S35_10_24	12.9538	14.6363	13.5651	13.7184
15	S35_R__5_24	13.0607	13.8825	13.5537	13.499
97	S45_20_24	11.8342	12.0439	13.5313	12.4698
120	S48_5_5	15.8956	14.1058	13.4533	14.4849
8	S35_50_24	12.2397	13.2124	13.447	12.9664
9	S35_100_24	12.2701	13.1537	13.3795	12.9344
117	S47_20_24	11.8809	9.87358	13.3415	11.6987
77	S43_20_24	11.4741	13.3385	13.328	12.7135
65	S42_5_24	12.5249	15.3515	13.3033	13.7265
57	S41_20_24	10.969	13.0279	13.234	12.4103
41	S40_10_5	14.1915	14.2344	13.2279	13.8846
5	S35_5_24	12.9082	14.793	13.2227	13.6413
66	S42_10_24	12.3283	15.7063	13.1876	13.7407
31	S39_10_5	14.7456	14.2707	13.122	14.0461
18	S35_R__50_24	11.6448	12.4698	13.0245	12.3797
87	S44_20_24	11.2304	13.5268	12.9861	12.5811
64	S42_100_5	12.1569	15.7791	12.945	13.627
106	S46_10_24	12.1926	10.5506	12.8984	11.8805
108	S46_50_24	11.5985	9.69573	12.8862	11.3935
40	S40_5_5	14.4238	14.7379	12.7377	13.9665
67	S42_20_24	11.298	15.2927	12.7349	13.1085
128	S48_50_24	11.987	9.16507	12.693	11.2817
30	S39_5_5	14.8686	14.7685	12.6375	14.0915
25	S38_5_24	12.6606	12.9464	12.5621	12.723
26	S38_10_24	12.34	12.7917	12.5507	12.5608
37	S39_20_24	11.9643	10.8774	12.5503	11.7973
38	S39_50_24	11.3986	10.6629	12.5492	11.5369
47	S40_20_24	11.7906	10.8474	12.5392	11.7257
48	S40_50_24	11.2904	10.669	12.5342	11.4978
19	S35_R__100_24	11.4637	12.6395	12.4326	12.1786
126	S48_10_24	12.3944	10.7852	12.3869	11.8555
132	S49_20_5	11.7935	12.3114	12.355	12.1533
118	S47_50_24	11.6113	9.50406	12.343	11.1528
105	S46_5_24	12.1272	10.9701	12.3168	11.8047
116	S47_10_24	12.3377	10.4609	12.2931	11.6972
98	S45_50_24	10.3847	10.5334	12.2581	11.0587
27	S38_20_24	11.7357	12.2453	12.2416	12.0742
109	S46_100_24	11.1671	10.8182	12.234	11.4064
44	S40_100_5	12.0546	12.1178	12.2216	12.1313
34	S39_100_5	12.315	12.0782	12.2015	12.1982
58	S41_50_24	10.8832	11.6839	12.164	11.5771
129	S48_100_24	11.9544	10.135	12.0827	11.3907
134	S49_100_5	10.2012	11.1894	12.0464	11.1457
78	S43_50_24	10.5923	11.8783	11.9712	11.4806
68	S42_50_24	10.9586	13.6745	11.9659	12.1997
88	S44_50_24	10.7412	12.1157	11.882	11.5796
29	S38_100_24	11.1639	11.0328	11.7831	11.3266
79	S43_100_24	10.0757	11.6669	11.76	11.1675
125	S48_5_24	12.8646	11.0988	11.7476	11.9037
46	S40_10_24	12.5325	11.4791	11.7102	11.9072
115	S47_5_24	12.4294	10.729	11.6875	11.6153
36	S39_10_24	12.5291	11.5708	11.6853	11.9284
89	S44_100_24	10.3372	12.009	11.6476	11.3313
138	S49_50_24	10.1827	11.5851	11.6031	11.1236
59	S41_100_24	10.4402	11.8749	11.5389	11.2847
28	S38_50_24	11.4239	10.6973	11.5154	11.2122
69	S42_100_24	10.5996	13.1584	11.4825	11.7468
99	S45_100_24	9.70128	10.9005	11.3846	10.6621
119	S47_100_24	11.3494	10.5533	11.3563	11.0863
45	S40_5_24	12.5521	11.9008	11.274	11.9089
35	S39_5_24	12.2368	11.9989	11.2488	11.8282
131	S49_10_5	12.3896	12.9672	11.2137	12.1902
130	S49_5_5	12.4146	13.3425	10.6519	12.1363
137	S49_20_24	10.853	12.2173	10.4911	11.1871
39	S39_100_24	11.0687	11.7323	10.1268	10.9759
49	S40_100_24	10.8978	11.6958	10.0622	10.8853
136	S49_10_24	11.0581	12.465	9.50841	11.0105
139	S49_100_24	10.0772	12.3649	9.36167	10.6012
135	S49_5_24	11.2907	12.5907	8.97867	10.9533
